# Microenvironmental correlates of immune checkpoint inhibitor response in human melanoma brain metastases revealed by T cell receptor and single-cell RNA sequencing

**DOI:** 10.1101/2021.08.25.456956

**Authors:** Christopher A. Alvarez-Breckenridge, Samuel C. Markson, Jackson H. Stocking, Naema Nayyar, Matthew Lastrapes, Matthew R. Strickland, Albert E. Kim, Magali de Sauvage, Ashish Dahal, Juliana M Larson, Joana L. Mora, Andrew W. Navia, Benjamin M. Kuter, Corey M. Gill, Mia Solana Bertalan, Brian Shaw, Alexander Kaplan, Megha Subramanian, Aarushi Jain, Swaminathan Kumar, Husain Danish, Michael White, Osmaan Shahid, Kristen E. Pauken, Brian C. Miller, Dennie T. Frederick, Christine Herbert, McKenzie Shaw, Maria Martinez-Lage, Matthew P. Frosch, Nancy Wang, Elizabeth R. Gerstner, Brian V. Nahed, William T. Curry, Bob S. Carter, Daniel P. Cahill, Genevieve Marie Boland, Benjamin Izar, Michael Davies, Arlene Sharpe, Mario L. Suvà, Ryan J. Sullivan, Priscilla K. Brastianos, Scott L. Carter

**Affiliations:** Departments of Neurosurgery, The University of Texas MD Anderson Cancer Center, Houston, TX, USA; Department of Neurosurgery, Massachusetts General Hospital, Boston, MA, USA; Department of Immunology, Blavatnik Institute, Harvard Medical School, Boston, MA, USA; Evergrande Center for Immunological Diseases, Harvard Medical School and Brigham and Women’s Hospital, Boston, MA, USA; Broad Institute, Harvard University & Massachusetts Institute of Technology, Cambridge, MA, USA; Department of Data Sciences, Dana-Farber Cancer Institute, Boston, MA, USA; Department of Medicine, Harvard Medical School & Massachusetts General Hospital, Boston, MA, USA; Department of Epidemiology, The University of Texas MD Anderson Cancer Center, Houston, TX, USA; Massachusetts General Hospital Cancer Center, Boston, MA, USA; Department of Chemistry, Massachusetts Institute of Technology, Cambridge, MA, USA; Institute for Medical Engineering & Science, Massachusetts Institute of Technology, Cambridge, MA, USA; Koch Institute for Integrative Cancer Research, Massachusetts Institute of Technology, Cambridge, MA, USA; Ragon Institute, Harvard University, Massachusetts Institute of Technology, & Massachusetts General Hospital, Cambridge, MA, USA; Department of Melanoma Medical Oncology, The University of Texas MD Anderson Cancer Center, Houston, TX, USA; Department of Neurology, Memorial Sloan Kettering Cancer Center, New York, NY, USA; Weill Cornell Medical Center, New York, New York, USA; Department of Medical Oncology, Dana-Farber Cancer Institute, Boston, MA, USA; Division of Surgical Oncology, Massachusetts General Hospital, Harvard Medical School, Boston, MA, USA; Department of Pathology and Center for Cancer Research, Massachusetts General Hospital and Harvard Medical School, Boston, MA, USA; C. S. Kubik Laboratory for Neuropathology, Mass General Hospital and Harvard Medical School, Boston, MA, USA; Division of Hematology and Oncology, Columbia University Irving Medical Center, New York, NY, USA; Columbia Center for Translational Immunology, New York, NY, USA; Division of Computational Biology, Dana-Farber Cancer Institute, Boston, MA, USA

## Abstract

Melanoma-derived brain metastases (MBM) represent an unmet clinical need due to central nervous system (CNS) progression as a frequent, end-stage site of disease. Immune checkpoint inhibition (ICI) represents a clinical opportunity against MBM; however, the MBM tumor microenvironment (TME) has not been fully elucidated in the context of ICI. To dissect unique MBM-TME elements and correlates of MBM-ICI response, we collected 32 fresh MBM and performed single cell RNA sequencing of the MBM-TME and T cell receptor clonotyping on T cells from MBM and matched blood and extracranial lesions. We observed myeloid phenotypic heterogeneity, most notably multiple distinct neutrophil states including an IL-8 expressing population that correlated with malignant cell epithelial-to-mesenchymal transition. Additionally, we observe significant relationships between intracranial T cell phenotypes and the distribution of T cell clonotypes intracranially and peripherally. We found that the phenotype, clonotype, and overall number of MBM-infiltrating T cells were associated with response to ICI, suggesting that ICI-responsive MBMs interact with peripheral blood in a manner similar to extracranial lesions. These data demonstrate unique features of the MBM-TME, which may represent potential targets to improve clinical outcomes for patients with MBM.
