## Supplemental Table 2 for "Microenvironmental correlates of immune checkpoint inhibitor response in human melanoma brain metastases revealed by T cell receptor and single-cell RNA sequencing"

### Sheet: ClusteringIteration0
Cluster	Classification
0	neural/glial
1	immune/malignant
2	neutrophil

### Sheet: ClusteringIteration1
Cluster	Classification
1-0	immune
1-1	malignant, other

### Sheet: ClusteringIteration2
Cluster	Classification	Reason
1-1-1	?	Too few cells
1-1-12	?	high RP* expression, multiple patients contributing
1-1-13	malignant	CNV score, single-patient
1-1-15	malignant	CNV score, single-patient
1-1-16	malignant	CNV score, single-patient
1-1-18	neural/glial	Multi-patient, NSG2 expression
1-1-19	?	Multi-patient
1-1-2	malignant	CNV score, single-patient
1-1-20-1	malignant	CNV score, single-patient
1-1-20-1	malignant	CNV score, single-patient
1-1-20-3	malignant	CNV score, single-patient
1-1-20-4	doublet	markers for both macrophage and malignant
1-1-20-5	?	Too few cells
1-1-20-6	malignant	CNV score, single-patient
1-1-20-7	doublet	markers for both malignant and lymphocyte
1-1-22-0	?	CNV score, multi-patient
1-1-22-1	malignant	CNV score, single-patient
1-1-22-1	malignant	single patient, malignant markers
1-1-22-2	doublet	markers for both malignant and lymphocyte
1-1-22-3	doublet	markers for malignant and immune
1-1-22-4	doublet	markers for both macrophage and malignant
1-1-22-5	?	Too few cells
1-1-22-6	?	Too few cells
1-1-22-7	malignant	single patient
1-1-22-8	?	Too few cells
1-1-22-9	malignant	CNV score, single-patient
1-1-22-10	malignant	expression
1-1-22-11	malignant	expression, single patient
1-1-22-13	?	Too few cells
1-1-22-14	malignant	expression (e.g. PMEL)
1-1-22-15	?	Too few cells
1-1-22-16	malignant	CNV score, single-patient
1-1-22-17	doublet	both malignant and immune markers
1-1-22-18	?	CNV score, multi-patient
1-1-24	malignant	CNV score
1-1-26-1	malignant	CNV score, expression, single-patient
1-1-26-1	malignant	expression, single-patient
1-1-28	?	Too few cells
1-1-3-1	contaminated malignant	high IG* expression
1-1-3-2	contaminated malignant	high IG* expression
1-1-3-3	contaminated malignant	high IG* expression
1-1-3-4	contaminated malignant	high C1Q* expression
1-1-3-5	contaminated malignant	Multi-patient, no CNV
1-1-3-6	?	expression, multi-patient
1-1-3-8	malignant	single patient, malignant markers
1-1-3-9	?	Too few cells
1-1-3-10	malignant	single patient, CNV, expression
1-1-3-11	doublet	lymphocyte and malignant markers
1-1-3-12	malignant	single patient
1-1-3-0	?	Too few cells
1-1-8-0	neural/glial	Multi-patient, expression
1-1-8-1	neural/glial	Multi-patient, expression
1-1-9	malignant	single patient, expression
1-1-11	malignant	single patient, expression
