## Supplemental Table 3 for "Microenvironmental correlates of immune checkpoint inhibitor response in human melanoma brain metastases revealed by T cell receptor and single-cell RNA sequencing"

### Sheet: Sheet1
HALLMARK_EPITHELIAL_MESENCHYMAL_TRANSITION	HALLMARK_INTERFERON_GAMMA_RESPONSE	NAKAJIMA_EOSINOPHIL	GO_AZUROPHIL_GRANULE	GO_SPECIFIC_GRANULE	GO_TERTIARY_GRANULE	HALLMARK_ANGIOGENESIS	Miller 2019 progenitor exhausted	Miller 2019 terminally exhausted	CD8_B	CD8_G	stress_module
ABI3BP	ADAR	ADGRE1	ABCA13	ACAA1	ADAM10	APOH	2310001H17Rik	2900026A02Rik	CD38	IL7R	BAG3
ACTA2	APOL6	ALOX15	ACLY	ADAM10	ADAM8	APP	Arap2	Abi3	CCL3	GPR183	BLOC1S5-TXNDC5
ADAM12	ARID5B	CAMK1	ACP3	ADAM8	ADGRE3	CCND2	Asap1	Adam19	STMN1	LMNA	CALU
ANPEP	ARL4A	CCL3	ACTR10	ADGRG3	ALDOA	COL3A1	Cd28	Akna	MYO7A	NR4A3	DNAJB1
APLP1	AUTS2	CCL4	ACTR2	AGPAT2	ALDOC	COL5A2	Cd9	Apobec3	GOLIM4	TCF7	DUSP1
AREG	B2M	CCR3	ADA2	ALDH3B1	ANO6	CXCL6	Crtam	Arhgap9	VCAM1	MGAT4A	EGR1
BASP1	BANK1	CFD	AGA	ANO6	AP2A2	FGFR1	Ctla2a	Arl6ip1	WARS	CD55	FOS
BDNF	BATF2	CLC	ANXA11	ANXA11	ARL8A	FSTL1	Cxcl10	Armc7	HAVCR2	AIM1	FOSB
BGN	BPGM	CNR2	ANXA2	ANXA3	ARMC8	ITGAV	Eef1a1	AW112010	LGALS9	PER1	HIF1A
BMP1	BST2	CREM	ARG1	AOC1	ASAH1	JAG1	Eef1b2	Bcl2a1b	ID3	FOSL2	HSP90AA1
CADM1	BTG1	HES1	ARHGAP45	AP1M1	ATAD3B	JAG2	Eef1g	Cbx4	PRDX3	EGR1	HSP90AB1
CALD1	C1R	IDO1	ARL8A	ARG1	ATP11A	KCNJ8	Ehd3	Ccl3	MCM5	TSPYL2	HSP90AB2P
CALU	C1S	IL5RA	ARSA	ARMC8	ATP6AP2	LPL	Emb	Ccl4	LSM2	YPEL5	HSP90AB3P
CAP2	CASP1	MARCKSL1	ARSB	ATP11A	ATP6V0A1	LRPAP1	Evl	Ccl5	MTHFD1	CSRNP1	HSP90B1
CAPG	CASP3	OLIG2	ATP11B	ATP6V1D	ATP6V0C	LUM	Fosb	Cd160	FASLG	REL	HSPA1A
CD44	CASP4	P2RY10	ATP6V0C	ATP8A1	ATP8B4	MSX1	Gm10020	Cd164	SNAP47	SKIL	HSPA1B
CD59	CASP7	P2RY14	ATP8A1	ATP8B4	B2M	NRP1	Gm10073	Cd27	IFI35	PIK3R1	HSPA6
CDH11	CASP8	PNPLA6	AZU1	B2M	CAMP	OLR1	Gm10126	Cd3e	SKA2	FOXP1	HSPB1
CDH2	CCL2	PTGDR2	B4GALT1	BPI	CANT1	PDGFA	Gm10263	Cd3g	NDUFB3	RGCC	HSPH1
CDH6	CCL5	RNASE2	BPI	BST1	CD177	PF4	Gm17430	Cd7	FABP5	PFKFB3	IER2
COL11A1	CCL7	S100P	BRI3	C3AR1	CD300A	PGLYRP1	Gm2000	Cd82	IFI27L2	MYADM	JUN
COL12A1	CD274	SLC29A1	BST2	CAMP	CD33	POSTN	Gm8730	Cd8a	PTTG1	ZFP36L2	JUNB
COL16A1	CD38	SMAD7	C3	CANT1	CD47	PRG2	Gm9493	Cst7	ENTPD1	USP36	NFKBIA
COL1A1	CD40	SYNE1	C3AR1	CD177	CD53	PTK2	Gnb2l1	Cxcr6	EPSTI1	TC2N	NFKBIZ
COL1A2	CD69	TFF3	C6orf120	CD33	CD55	S100A4	Gpr183	Dapk2	PDCD1	FAM177A1	RGS2
COL3A1	CD74		CAP1	CD36	CD58	SERPINA5	Hif1a	Dtx1	TRAFD1	BTG2	SLC2A3
COL4A1	CD86		CCT2	CD47	CD59	SLCO2A1	Hspe1	Dusp2	SIRPG	TSC22D2	SOCS3
COL4A2	CDKN1A		CCT8	CD53	CD93	SPP1	Icos	Efhd2	RGS3	FAM65B	UBC
COL5A1	CFB		CD63	CD59	CDA	STC1	Id3	Eif4a2	UBE2F	STAT4	ZFAND2A
COL5A2	CFH		CD68	CD93	CEACAM1	THBD	Ifit3	Fam189b	SNRPD1	RGPD5	ZFP36
COL5A3	CIITA		CEACAM6	CEACAM1	CEACAM8	TIMP1	Il7r	Fasl	FIBP	NEU1	ZFP36L1
COL6A2	CMKLR1		CEACAM8	CEACAM3	CFP	TNFRSF21	Itgb1	Foxn3	CLTA	IFRD1
COL6A3	CMPK2		CKAP4	CEACAM8	CHIT1	VAV2	Jun	Fyn	CXCL13	PDE4B
COL7A1	CSF2RB		CMTM6	CEP290	CHRNB4	VCAN	Kcnn4	Gimap1	NMI	NR4A1
COL8A2	CXCL10		CPNE1	CFP	CLEC12A	VEGFA	Limd2	Gimap6	DNPH1
COMP	CXCL11		CPNE3	CHI3L1	CLEC4C	VTN	Ltb	Gimap7	PCNA
COPA	CXCL9		CPPED1	CHIT1	CLEC4D		Ly6a	Glrx	ACP5
CRLF1	DDX58		CREG1	CHRNB4	CLEC5A		Ly6e	Gm12216	MRPL28
CTGF	DDX60		CTSA	CKAP4	CNN2		Mif	Gng2	FARSA
CTHRC1	DHX58		CTSC	CLCN3	COPB1		Mrpl23	Gramd1a	COX5A
CXCL1	EIF2AK2		CTSG	CLEC12A	CR1		Ms4a4c	Gzma	MRPL51
CXCL12	EIF4E3		CYB5R3	CLEC4D	CRISP3		mt-Atp6	Gzmb	SNRPE
CXCL6	EPSTI1		DDOST	CLEC5A	CST3		mt-Co1	Gzmk	RANBP1
CYR61	FAS		DEFA1	CMTM6	CSTB		mt-Co2	H2-Q4	NOP10
DAB2	FCGR1A		DEFA1B	CNN2	CTSD		mt-Co3	Hcst	PYCARD
DCN	FGL2		DEFA3	CRACR2A	CTSH		mt-Cytb	Hspa5	GTF3C6
DKK1	FPR1		DEFA4	CRISP3	CTSS		mt-Nd1	Id2	CCR5
DPYSL3	FTSJD2		DNAJC13	CTSD	CXCL1		mt-Nd2	Ifi47	GSTO1
DST	GBP4		DNAJC3	CTSZ	CYBA		mt-Nd3	Ifit3	OAS3
ECM1	GBP6		DNAJC5	CXCL1	CYBB		mt-Nd4	Il21r	IGFLR1
ECM2	GCH1		DPP7	CYBA	CYFIP1		mt-Nd5	Isg15	HLA-DMA
EDIL3	GPR18		DSN1	CYBB	CYSTM1		Naca	Itk	STRA13
EFEMP2	GZMA		DYNC1H1	CYFIP1	DBNL		Nek7	Itpkb	HSD17B10
ELN	HERC6		ELANE	DEFA4	DIAPH1		Npm1	Lag3	VAMP5
EMP3	HIF1A		FABP5	DEGS1	DOK3		Nrp1	Lax1	NDUFAB1
ENO2	HLA-A		FAF2	DGAT1	DSC1		Pou2f2	Lrrk1	BATF
FAP	HLA-B		FPR1	DNAJC5	DSG1		Ptpn6	Mbnl1	NDUFS2
FAS	HLA-DMA		FRK	DNASE1L1	DSP		Rilpl2	Mxd4	C17orf49
FBLN1	HLA-DQA1		FTL	DOCK2	DYNC1LI1		Rnf213	Nr4a2	GNG5
FBLN2	HLA-DRB1		FUCA1	ELANE	DYNLL1		Rpl10-ps3	Pdcd1	PSMB2
FBLN5	HLA-G		FUCA2	ERP44	ENPP4		Rpl10a	Pfdn5	PDIA6
FBN1	ICAM1		GAA	FCAR	FCAR		Rpl11	Pla2g16	COMMD3
FBN2	IDO1		GALNS	FOLR3	FCER1G		Rpl12	Plac8	CD63
FERMT2	IFI27		GCA	FPR2	FLG2		Rpl13	Prdx5	PSMA4
FGF2	IFI30		GDI2	FRK	FOLR3		Rpl13-ps3	Prkch	SAE1
FLNA	IFI35		GGH	GGH	FPR1		Rpl14	Psmb10	ATP5J
FMOD	IFI44		GLA	GHDC	FPR2		Rpl15	Psmb8	MEA1
FN1	IFI44L		GLB1	GPR84	FRMPD3		Rpl17	Psme1	EXOSC9
FOXC2	IFIH1		GLIPR1	GSDMD	FTH1		Rpl18	Ptger4	ARPC5L
FSTL1	IFIT1		GM2A	HGSNAT	GAA		Rpl18a	Ptpn18	BLOC1S1
FSTL3	IFIT2		GNS	HMOX2	GGH		Rpl21	Ptpn22	HELLS
FUCA1	IFIT3		GRN	HP	GOLGA7		Rpl22	Rgs1	CXCR6
FZD8	IFITM2		GUSB	HPSE	GPR84		Rpl22l1	Rgs2	BCAS4
GADD45A	IFITM3		HEBP2	HVCN1	GSDMD		Rpl23	Rgs3	ETFB
GADD45B	IFNAR2		HEXA	ILF2	HBB		Rpl23a	Rtp4	TXN2
GAS1	IL10RA		HEXB	ITGAL	HGSNAT		Rpl23a-ps3	Runx3	PTPN6
GEM	IL15		HLA-H	ITGAM	HP		Rpl24	Serpina3g	SIT1
GJA1	IL15RA		HRNR	ITGAV	IDH1		Rpl26	Serpinb6b	FKBP1A
GLIPR1	IL18BP		IMPDH1	ITGB2	ILF2		Rpl27a	Sh2d2a	COPZ1
GLT25D1	IL2RB		IRAG2	JUP	ITGAM		Rpl28	Shisa5	HLA-DRA
GPC1	IL4R		IST1	KCNAB2	ITGAX		Rpl29	Sipa1	CDC123
GPX7	IL6		LAMP1	KPNB1	ITGB2		Rpl3	Slc3a2	AP2S1
GREM1	IL7		LAMP2	LAIR1	KCNAB2		Rpl30	Stat1	FUT8
HTRA1	IRF1		LAMTOR1	LAMTOR1	LAIR1		Rpl31	Stk17b	BST2
ID2	IRF2		LPCAT1	LAMTOR2	LAMP1		Rpl32	Tap2	ATP6V1E1
IGFBP2	IRF4		LYZ	LAMTOR3	LAMP2		Rpl34	Tapbp	CD2BP2
IGFBP3	IRF5		MAGT1	LCN2	LAMTOR1		Rpl35	Tapbpl	HLA-DQA1
IGFBP4	IRF7		MAN2B1	LILRA3	LAMTOR2		Rpl35a	Tnfrsf1b	ZCRB1
IL15	IRF8		MANBA	LRG1	LAMTOR3		Rpl36	Tox	MX1
IL32	IRF9		MAPK1	LRRC7	LGALS3		Rpl36a	Ucp2	TNFRSF9
IL6	ISG15		MGST1	LTF	LILRA3		Rpl37	Vmp1	SQRDL
IL8	ISG20		MNDA	LYZ	LILRB2		Rpl37a	Zbp1	SERPINB1
INHBA	ISOC1		MPO	MCEMP1	LRG1		Rpl39		PHPT1
ITGA2	ITGB7		NAPRT	MLEC	LTA4H		Rpl4		CALM3
ITGA5	JAK2		NCSTN	MMP25	LTF		Rpl41		TOX
ITGAV	KLRK1		NDUFC2	MMP8	LYZ		Rpl5		SNRPC
ITGB1	LAP3		NFAM1	MOSPD2	MCEMP1		Rpl6		MRPS34
ITGB3	LATS2		NHLRC3	MS4A3	METTL7A		Rpl6l		NUTF2
ITGB5	LCP2		NPC2	NEU1	MGAM		Rpl7a		NDUFS6
JUN	LGALS3BP		ORM2	NFKB1	MMP8		Rpl8		PSMB3
LAMA1	LY6E		PA2G4	NIT2	MMP9		Rpl9		CHMP2A
LAMA2	LYSMD2		PADI2	OLFM4	NBEAL2		Rpl9-ps6		SLC25A11
LAMA3	MARCH1		PIGR	OLR1	NCKAP1L		Rplp0		SHFM1
LAMC1	METTL7B		PLAC8	ORM1	NFASC		Rplp1		TMEM179B
LAMC2	MT2A		PRCP	ORM2	NIT2		Rplp2		EIF6
LEPRE1	MTHFD2		PRDX6	ORMDL3	NRAS		Rps10		ANXA5
LGALS1	MVP		PRKCD	OSCAR	OLFM4		Rps11		JAKMIP1
LOX	MX1		PRSS2	P2RX1	OLR1		Rps12-ps3		TALDO1
LOXL1	MX2		PRSS57	PDXK	ORM1		Rps14		GLRX3
LOXL2	MYD88		PRTN3	PGLYRP1	OSCAR		Rps15		ANAPC11
LRP1	NAMPT		PSAP	PGRMC1	PGLYRP1		Rps15a		DUT
LRRC15	NCOA3		PSEN1	PLAU	PGM1		Rps16		PDCD5
LUM	NFKB1		PSMD1	PLAUR	PKP1		Rps17		ATP5G3
MAGEE1	NFKBIA		PTGES2	PLD1	PLAU		Rps18		CHMP5
MATN2	NLRC5		PYCARD	PRG3	PLD1		Rps18-ps3		TWF2
MATN3	NMI		PYGB	PTPN6	PPBP		Rps19		IDH2
MCM7	NOD1		RAB37	PTPRB	PRCP		Rps2		MPG
MEST	NUP93		RAB3D	PTPRJ	PRG3		Rps20		SNRPF
MFAP5	OAS2		RAB44	PTX3	PRSS3		Rps21		NDUFC1
MGP	OAS3		RAB5C	QPCT	PTAFR		Rps23		GBP1
MMP1	OASL		RAP1B	QSOX1	PTPN6		Rps24		DCTN3
MMP14	OGFR		RETN	RAB27A	PTPRB		Rps25		ERH
MMP2	P2RY14		RNASE2	RAB37	PTPRN2		Rps26		NDUFA12
MMP3	PARP12		RNASE3	RAB44	PTX3		Rps26-ps1		LIMS1
MSX1	PARP14		RNASET2	RAP1A	QPCT		Rps27		BANF1
MXRA5	PDE4B		S100A7	RAP2B	QSOX1		Rps27a		NDUFC2
MYL9	PELI1		SDCBP	RETN	RAB14		Rps27rt		PSMC3
MYLK	PFKP		SERPINA3	SCAMP1	RAC1		Rps28		PON2
NID2	PIM1		SERPINB3	SLC15A4	RAP2B		Rps29		PRDX5
NNMT	PLA2G4A		SLCO4C1	SLC27A2	RAP2C		Rps3		TMX1
NOTCH2	PLSCR1		SNAP23	SLC2A3	RHOA		Rps3a1		STOML2
NT5E	PML		SNAP29	SLC2A5	SERPINB10		Rps4x		RPS6KA1
NTM	PNP		STK11IP	SLC44A2	SERPINB12		Rps5		PAM
OXTR	PNPT1		STOM	SLCO4C1	SERPINB6		Rps6		ATP5J2
PCOLCE	PRIC285		STX3	SLPI	SIGLEC14		Rps7		GIMAP6
PCOLCE2	PSMA2		STX7	SNAP23	SIGLEC5		Rps8		NDUFB7
PDGFRB	PSMA3		STXBP2	SNAP25	SIRPA		Rps9		DBI
PDLIM4	PSMB10		SURF4	SPTAN1	SLC11A1		Rpsa		IFI6
PFN2	PSMB2		SYNGR1	STK10	SLC2A3		Slamf6		TSTA3
PLAUR	PSMB8		TMEM179B	STOM	SNAP23		Socs3		SSNA1
PLOD1	PSMB9		TMEM30A	STX3	SNAP25		Tcf7		ADORA2A
PLOD2	PSME1		TOLLIP	STX4	SPTAN1		Tmsb10		FDPS
PLOD3	PSME2		TOM1	STXBP2	STBD1		Tnfsf8		CYC1
PMEPA1	PTGS2		TRAPPC1	STXBP3	STOM		Traf1		PSMD4
PMP22	PTPN1		TTR	TARM1	STX7		Usp18		FAM96A
POSTN	PTPN2		TUBB	TCN1	STXBP2		Wdr89		OAS2
PPIB	PTPN6		TUBB4B	TIMP2	STXBP3		Xcl1		ERCC1
PRRX1	RAPGEF6		TXNDC5	TMBIM1	SVIP		Xist		PDHB
PRSS2	RBCK1		UNC13D	TMC6	TARM1		Zfos1		CD27
PTHLH	RIPK1		VAMP7	TMEM30A	TBC1D10C		Zfp36l1		SNRPA
PTX3	RIPK2		VAMP8	TMEM63A	TCIRG1				UBE2L3
PVR	RNF213		VAPA	TNFRSF1B	TCN1				MDH1
QSOX1	RNF31		VAT1	TOLLIP	TIMP2				SDHC
RGS4	RSAD2		VCP	TOM1	TMC6				PSMG2
RHOB	RTP4		VNN1	TRPM2	TMEM179B				C11orf48
SAT1	SAMD9L			TSPAN14	TMEM63A				PSMA2
SCG2	SAMHD1			UBR4	TNFAIP6				C7orf73
SDC1	SECTM1			VAMP1	TRPM2				MRPS16
SDC4	SELP			VAMP8	TSPAN14				MCM7
SERPINE1	SERPING1			VCL	UBR4				SNX20
SERPINE2	SLAMF7				VAMP1				AK2
SERPINH1	SLC25A28				VAMP8				RBBP7
SFRP1	SOCS1				VPS35L				TIGIT
SFRP4	SOCS3				YPEL5				TMPO
SGCB	SOD2								CTSB
SGCD	SP110								PARP1
SGCG	SPPL2A								USB1
SLC6A8	SRI								MRPS7
SLIT2	SSPN								NHP2
SLIT3	ST3GAL5								ATP5I
SNAI2	ST8SIA4								PSMC1
SNTB1	STAT1								VDAC1
SPARC	STAT2								CARD16
SPOCK1	STAT3								RNF181
SPP1	STAT4								PGAM1
TAGLN	TAP1								NT5C
TFPI2	TAPBP								IRF2
TGFB1	TDRD7								NUDT22
TGFBI	TNFAIP2								NDUFA9
TGFBR3	TNFAIP3								SRI
TGM2	TNFAIP6								GBP4
THBS1	TNFSF10								NDUFS8
THBS2	TOR1B								PSMC2
THY1	TRAFD1								FPGS
TIMP1	TRIM14								PLSCR1
TIMP3	TRIM21								POLR2G
TNC	TRIM25								COX8A
TNFAIP3	TRIM26								SLX1B
TNFRSF11B	TXNIP								TRAPPC1
TNFRSF12A	UBE2L6								ABI3
TPM1	UPP1								CBX5
TPM2	USP18								PSMD14
TPM4	VAMP5								UBE2L6
VCAM1	VAMP8								IFNG
VCAN	VCAM1								DECR1
VEGFA	WARS								ITGB1BP1
VEGFC	XAF1								AKR1B1
VIM	XCL1								PSMA5
WIPF1	ZBP1								NUDT21
WNT5A	ZNFX1								NDUFAF3
